# Reconstructing the Huang Surname and Its Related Lineages: A Comprehensive Analysis of Molecular Genetics and Historical Genealogies

**DOI:** 10.1101/2025.02.17.638729

**Authors:** Shi Huang

## Abstract

The origin of the Huang surname is complex, but according to historical texts such as *Shiji*, it can be traced back to the Yellow Emperor (Huang Di) and his descendant, Bo Yi, who played a key role in controlling the floods during the Xia Dynasty and was granted the surname Ying. Bo Yi had two sons who each established a state, one named Huang and the other Xu. After the fall of Huang, its people adopted Huang as their surname and migrated to Hubei. Similarly, after the fall of Xu, its people adopted Xu as their surname, spreading throughout Jiangsu. Further descendants of Bo Yi also gave rise to 12 other surnames, including the Liang surname. Given that the narratives of ancient texts are often regarded as legendary, we aim to independently verify the authenticity of the historical records by analyzing the paternal haplotypes of the Huang surname and its related surnames using scientific methods. We analyzed the surname genetic data of 207,333 Han Chinese males published by 23Mofang and combined it with independent sequencing research. In 189 Y chromosome haplotype branches, each containing at least five individuals with the surnames Huang, Xu, or Liang, and formed around 4,000 years ago, we analyzed the proportion of samples with the Huang surname from Hubei among all samples nationwide with the Huang surname. Branches with a high proportion in Hubei are likely to represent the Hubei-specific lineage of the Huang surname. We similarly analyzed the proportion of samples with the Xu surname in the Jiangsu area and of samples with the Liang surname in the Hebei area. We further applied two criteria to identify the ancestral genotype of a specific surname in a given region: first, the surname should appear at a high frequency among all surnames within that genotype; second, the proportion of samples of the region among nationwide samples should be high. The results showed that the Hubei-specific Huang surname likely carries the MF14296/MF15137 haplotype downstream of the supergrandfather O-M117-F8-F2137-A16635-A16636. Our independent sampling study found that A16636 is the dominant haplotype among the Huang surname population in nine neighboring Huang surname villages around Luohansi in Huangpi, Hubei. The Jiangsu-specific Xu surname likely carries the MF38096/SK1726 haplotype under the A16636 sister branch F15823, while the Hebei-specific Liang surname likely carries the F15823 related MF14287/MF15398/MF14963 haplotype. This conclusion aligns with the historical records, providing strong genetic evidence that supports the authenticity of these ancestral claims regarding the Huang and Xu states and the Xia dynasty.
