## Supplemental Tables for "Reconstructing the Huang Surname and Its Related Lineages: A Comprehensive Analysis of Molecular Genetics and Historical Genealogies"

### Sheet: Sheet1
Supplementary Table S1. Haplotype distribution for the surnames Huang, Xu, and Liang
Branches with fewer than 5 samples nationwide are not listed. For listed branches that have fewer than 5 samples nationwide in certain surnames, the data are not shown.
Haplotype	TMRCA	Hubei	Nationwide	ratio	Su-Hu	Nationwide	ratio	Hebei	Shanxi	Nationwide	Hebei Liang	Shanxi Liang	Jiangsu	ratio	Proportion nationwide
	year	Huang	Huang		Xu	Xu		Liang	Liang	Liang	ratio	ratio	Huang		Huang	Xu	Liang	Hubei	Su-Hu	Hebei
Census				0.042			0.13							0.042	0.022	0.014	0.007	0.043	0.076	0.054
M117
F440	3050	5	74	0.0675676	16	69	0.231884	1	0	17	0.0588235	0	3	0.0405405
MF38096	3370				5	5	1									0.1			0.254545
F14952	3470				0	6	0
MF14296	3580	3	6	0.5									1	0.166667	0.11			0.196429
SK1730	3640	0	95	0	0	21	0	1	0	80	0.0125	0	3	0.0315789	0.0521978
F1128	3670				2	6	0
M1528	3790	2	154	0.012987	6	34	0.176471	1	0	8	0.125	0	1	0.00649351	0.0479452
PH3164	3820				0	14	0
CTS5492	3930	4	151	0.0264901	2	52	0.0384615	0	0	11	0	0	13	0.0860927	0.0395391
MF14287	4090							4	0	5	0.8	0					0.1			0.191489
MF50069	4230				2	8	0.25
A16636	4320	3	6	0.5	1	9	0.111111						1	0.166667	0.007
F1707	4370	0	49	0	2	11	0.181818	0	0	11	0	0	0	0	0.0303782
F6353	4460	0	8	0									0	0	0.0214477
CTS466	4530	1	9	0.111111									3	0.333333	0.0320285
MF2604	4700	1	24	0.0416667	4	13	0.307692						7	0.291667	0.0266667
MF16648	4860	0	8	0	1	5	0.2						0	0	0.036036
YP4864	4950	1	14	0.0714286	4	26	0.153846						0	0	0.0126697
F15823	5190	3	38	0.0789474	13	28	0.464286	9	1	21	0.428571	0.047619	1	0.0263158	0.0159664
F1442	5200	1	13	0.0769231	7	10	0.7						0	0	0.0234657	0.018			0.126878
MF10031	5230	0	8	0	1	10	0.1	1	0	10	0.1	0	0	0	0.00868621
F310	5240	1	41	0.0243902	11	31	0.354839	0	0	9	0	0	4	0.097561	0.0207385
MF61476	5250	0	11	0	0	9	0	1	2	8	0.125	0.25	0	0	0.0239651
A16635	5330	6	44	0.136364	14	37	0.378378	9	0	24	0.375	0	3	0.0681818	0.014089
F2137	5350	6	52	0.115385	20	49	0.408163	12	2	30	0.4	0.0666667	4	0.0769231	0.0124105
CTS5308	5370	0	11	0	1	11	0.0909091	1	0	11	0.0909091	0	0	0	0.0104167
MF15246	5380				5	15	0.333333
F316	5410	5	72	0.0694444	16	71	0.225352	1	0	21	0.047619	0	3	0.0416667	0.0150596
F46
F4249	3000	7	35	0.2	16	52	0.307692	0	2	6	0	0.333333	0	0	0.0161663
Z26297	3540	4	10	0.4									1	0.1	0.0458716
MF300768	3550				0	6	0
MF357	3620	0	25	0	7	15	0.466667	0		4	0		0	0	0.0488281	0.032
B432	4090				8	8	1	0		2	0					0.039			0.299492
MF25870	4130				0	5	0
Z26276	4360	1	21	0.047619	5	14	0.357143						0	0	0.0208333
Z26258	4390	1	24		6	24	0.25	0	0	9	0	0	1	0.0416667	0.0124288
MF91	4460				0	6	0	0	0	5	0	0
F152	4640	0	25	0	5	22	0.227273	1	0	6	0.166667	0	1	0.04	0.0127812
F4117	4750				1	7	0.142857
MF1198	4770	0	9	0	8	14	0.571429	0		2	0		2	0.222222	0.0109756	0.018			0.377953
Z26246	4780	2	25	0.08	6	25	0.24	1	0	9	0.111111	0	1	0.04	0.0119789
F14839	4850	0	17	0	12	40	0.3	2	0	12	0.166667	0	2	0.117647	0.0117322
MF941	4860				3	5	0.6									0.025			0.146893
Z26248	5020	2	27	0.0740741				0	0	9	0	0	1	0.037037	0.0124539
Z26108	5230	1	32	0.03125	12	33	0.363636	0	0	8	0	0	5	0.15625	0.013728
F11
F793	2730	5	70	0.0714286	3	24	0.125	1	0	19	0.0526316	0	1	0.0142857	0.0255195
MF6935	3440	1	5	0.2	4	7	0.571429						0	0	0.00900901	0.012			0.124807
MF1107	4130	2	17	0.117647									4	0.235294	0.073913
A22321	4300	0	8	0	2	7	0.285714						1	0.125	0.0137931
MF1309	4340	0	10	0				0	0	8	0	0	0	0	0.0273973
MF6739	4420	0	15	0	7	20	0.35	1	0	6	0.166667	0	2	0.133333	0.0160256
F2941	4440	0	23	0	6	19	0.315789	0	1	5	0	0.2	5	0.217391	0.031856
F12	4480	1	67	0.0149254	9	40	0.225	0	1	7	0	0.142857	12	0.179104	0.0296198
F930	4550	1	41	0.0243902	4	25	0.16	0	0	8	0	0	1	0.0243902	0.031155
Z43876	4580	5	72	0.0694444	3	24	0.125	0	0	19	0	0	1	0.0138889	0.025974
MF6915	4600	0	8	0									1	0.125	0.03125
CTS7789	4610	2	37	0.0540541	1	12	0.0833333	0	0	6	0	0	1	0.027027	0.0264097
Y29838	5050	3	23	0.130435	2	14	0.142857						3	0.130435	0.0215154
FGC54486	5050	2	19	0.105263	8	22	0.363636	2	1	7	0.285714	0.142857	1	0.0526316	0.0176416
Y141175	5220	5	76	0.0657895	3	24	0.125	1	0	19	0.0526316	0	1	0.0131579	0.0272499
MF161232	5310				2	10	0.2
F386	5310	1	8	0.125	2	7	0.285714						2	0.25	0.0128411
MF6934	5330	1	14	0.0714286	12	20	0.6						3	0.214286	0.0145228	0.021			0.168937
M119
CTS11040	3210	3	13	0.230769	0	6	0						0	0	0.0395137
MF6285	3280				2	10	0.2
BY47757	3650				2	5	0.4
CTS9421	3710	0	22	0									0	0	0.0408163	0.0079
F970	4060	0	11	0	2	31	0.0645161	0	0	5	0	0	1	0.0909091	0.0140485
CTS716	4070	2	28	0.0714286	1	11	0.0909091	0	0	9	0	0	1	0.0357143	0.0296296
CTS8501	4220	8	306	0.0261438	101	304	0.332237	0	1	100	0	0.01	39	0.127451	0.0217515
MF1075	4450	2	18	0.111111	18	25	0.72						5	0.277778	0.0129496	0.02			0.375867
MF6080	4450	0	26	0	4	6	0.666667						0	0	0.0497132	0.011			0.181818
M101	4590	0	14	0	1	9	0.111111						0	0	0.0311804
MF6180	4640	0	17	0	7	29	0.241379	0	0	5	0	0	4	0.235294	0.0198135
FGC66058	4680	3	18	0.166667	11	131	0.0839695	0		2	0		2	0.111111	0.0193133
Z23392	4760	2	69	0.0289855	7	20	0.35	1	0	19	0.0526316	0	3	0.0434783	0.040684
ACT263	4850	0	6	0	1	14	0.0714286						3	0.5	0.0152284
MF6122	5000	3	14	0.214286	0	7	0	0	0	5	0	0	0	0	0.0287474
Z23271	5040	0	20	0				0	0	10	0	0	0	0	0.0484262
F1036	5350	0	11	0	2	34	0.0588235	0	0	5	0	0	1	0.0909091	0.0114464
M268
CTS723	3190	1	5	0.2	2	5	0.4	3	0	5	0.6	0	0	0	0.00823723		0.0073			0.0753715
PH4822	3460				4	8	0.5									0.036			0.188679
Z25482	3500	2	121	0.0165289	0	14	0	0	1	7	0	0.142857	1	0.00826446	0.0910459
CTS1127	3740	0	7	0	2	16	0.125						0	0	0.010687
Z33440	3900	0	10	0	1	19	0.0526316						0	0	0.0117786
MF16487	3910	0	16	0	2	22	0.0909091						0	0	0.0125392
F3323	3940	1	86	0.0116279	22	117	0.188034	3	1	19	0.157895	0.0526316	4	0.0465116	0.0155123
Y10774	4360	0	12	0	2	15	0.133333						2	0.166667	0.0143198
L682	4450	1	8	0.125	2	5	0.4	1	0	5	0.2	0	1	0.125	0.012945		0.0072
CTS6566	4550				0	24	0
CTS5664	4570				4	5	0.8									0.017			0.0866142
Z24083	4710	0	84	0	2	13	0.153846	0	0	51	0	0	1	0.0119048	0.0515971
MF61620	4810	0	8	0									0	0	0.057971
CTS7399	4980	10	46	0.217391	2	19	0.105263	3	0	44	0.0681818	0	0	0	0.0232441
CTS651	5100	3	47	0.0638298	1	8	0.125	0	0	9	0	0	0	0	0.054023
F18475	5190	0	25	0	1	10	0.1						3	0.12	0.0384025
F840	5290	0	18	0	4	19	0.210526						3	0.166667	0.0178042
F18990	5400	0	5	0	1	6	0.166667						1	0.2	0.015528
Z24050	5400	3	44	0.0681818	2	15	0.133333	0	0	10	0	0	0	0	0.0373514
Other O
F15433	3320	2	5	0.4	1	5	0.2						0	0	0.0197628
F1262	3490	1	8	0.125	2	9	0.222222						0	0	0.0192308
Z17557	3500	0	11	0	3	5	0.6						4	0.363636	0.028	0.015			0.343407
Z25482	3510	2	121	0.0165289	0	14	0	0	1	7	0	0.142857	1	0.00826446	0.0910459
MF35829	3550	0	7	0									0	0	0.28
CTS679	3570	0	12	0	3	6	0.5						1	0.0833333	0.0263736	0.012			0.0794297
N5	3750	1	13	0.0769231	0	2	0	0	0	10	0	0	0	0	0.0295455
MF193618	3760	0	20	0	0	2	0	0	0	5	0	0	0	0	0.114286
MF17537	3860	0	20	0	0	2	0						0	0	0.0854701
SK1783	3910	3	13	0.230769	2	12	0.166667	1	0	6	0.166667	0	1	0.0769231	0.0204082
MF18577	3960	0	5	0	11	19	0.578947						1	0.2	0.00853242	0.032			0.421725
F1694	4020	0	18	0	12	33	0.363636	0	1	5	0	0.2	1	0.0555556	0.0174081
MF1107	4130	2	17	0.117647	4	6	0.666667						5	0.294118	0.073913	0.028			0.3375
F728	4190	0	9	0	2	14	0.142857						0	0	0.0115385
MF57258	4200	0	10	0	2	3	0.666667						4	0.4	0.024
Y140772	4220	0	8	0	3	22	0.136364	0	0	6	0	0	1	0.125	0.011994
F1094	4300	0	9	0	0	6	0						0	0	0.116883
CTS6279	4380	0	14	0	9	31	0.290323	4	0	24	0.166667	0	1	0.0714286	0.00580191
MF7269	4440	0	5	0	2	9	0.222222						1	0.2	0.0163934
FGC61169	4470				1	7	0.142857
Y173835	4610	0	14	0	4	10	0.4						2	0.142857	0.0244328
MF1240	4640	1	8	0.125	1	3	0.333333						0	0	0.0183486
F724	4710				0	6	0
MF182502	4740	0	5	0	14	23	0.608696						1	0.2	0.0075188	0.033			0.401975
MF1346	4780				0	6	0
MF6592	4790	0	11	0	4	12	0.333333						2	0.181818	0.0284974
F1022	4860				1	7	0.142857
BY62289	4880	2	11	0.181818	4	9	0.444444						3	0.272727	0.0222222
F4068	4890	0	11	0	8	17	0.470588						5	0.454545	0.026	0.0476
MF36	5010	0	6	0									1	0.166667	0.0372671
Y29792	5010	0	29	0	12	41	0.292683	0	1	10	0	0.1	2	0.0689655	0.0180911
MF9896	5020				6	6	1									0.057			0.120482
Y89945	5190	0	6	0	3	5	0.6						1	0.166667	0.0176991	0.015			0.428571
MF14135	5280	0	9	0	22	41	0.536585						1	0.111111	0.0085389	0.04			0.324824
MF15178	5290				2	5	0.4
F1134	5370	1	8	0.125	2	9	0.222222						0	0	0.017316
MF87763	5480	1	8	0.125									1	0.125	0.0540541
N
MF55354	3700	0	8	0									0	0	0.0379147
V1267	3880				2	11	0.181818
F1474	4160				0	5	0
F1437	4280	3	41	0.0731707	0	6	0	2	0	48	0.0416667	0	0	0	0.0376147
FT317554	4480				3	5	0.6									0.028			0.188679
F1154	4530	3	29	0.103448	6	48	0.125	0	0	7	0	0	1	0.0344828	0.0106696
CTS1390	4570	0	5	0									1	0.2	0.0342466
MF15765	4690	0	68	0	4	14	0.285714	0	0	11	0	0	33	0.485294	0.0508982
Y60861	4750	1	12	0.0833333									0	0	0.024
F1228	4870	0	5	0	7	23	0.304348						1	0.2	0.00514403
Y24191	4910	0	5	0	0	5	0						0	0	0.01002
F1525	4970	3	43	0.0697674	0	6	0	2	0	48	0.0416667	0	0	0	0.0384272
F839	5050	1	5	0.2	5	8	0.625						0	0	0.0137741	0.023			0.227778
Y67311	5520	0	9	0									0	0	0.0486486
C
Z45203	2980	8	14	0.571429											0.09			0.084
MF2001	3240				2	6	0.333333	0		2	0
MF1648	3270				2	8	0.25
F10036	3640	1	22	0.0454545	15	35	0.428571	0	0	10	0	0	1	0.0454545	0.0103872
MF1017	3760	10	19	0.526316									0	0	0.05			0.1
MF2218	4070	0	31	0				0	0	30	0	0	0	0	0.0601942
MF1718	4120				2	8	0.25
F3850	4140	0	23	0	4	17	0.235294	3	1	12	0.25	0.0833333	3	0.130435	0.0127778
M407	4160	0	23	0	4	22	0.181818	4	1	16	0.25	0.0625	1	0.0434783	0.011236
F10085	4230	0	6	0	3	5	0.6						0	0	0.00765306	0.0092			0.0468127
AM00848	4310	0	13	0				0	0	7	0	0	0	0	0.0472727
F3826	4440	0	5	0									0	0	0.0230415
Y88318	4500	0	5	0	8	17	0.470588						3	0.6	0.00439754
MF1553	4570	0	12	0	3	23	0.130435	0	0	6	0	0	2	0.166667	0.0148883
FGC39603	4600	0	6	0									1	0.166667	0.0307692
F15754	4670	0	5	0									2	0.4	0.0102459
F3830	4760	0	7	0	3	10	0.3	0	0	5	0	0	0	0	0.00752688
SK1038	4800	14	37	0.378378	4	8	0.5						0	0	0.0382231	0.007			0.030025
MF1777	4890	0	5	0									0	0	0.027933
Z45207	4900							0	1	7	0	0.142857
FGC45548	5040	2	15	0.133333	9	23	0.391304	0	0	7	0	0	0	0	0.0186104
MF1037	5190				5	13	0.384615
MF1038	5200	0	6	0	7	19	0.368421						0	0	0.00726392
MF10317	5320				6	8	0.75									0.04			0.220339
A14911	5420	0	6	0	4	11	0.363636						0	0	0.015873
D
MF2341	2660							0	0	5	0	0	0
Z41068	3520	0	13	0				0	0	16	0	0	0	0	0.0243446
F17409	3680	1	6	0.166667									1	0.166667	0.0121457
Y14736	3740	0	6	0									1	0.166667	0.0196721
MF133667	4070	1	6	0.166667	1	5	0.2						1	0.166667	0.0110906
F17412	4980	1	11	0.0909091	2	8	0.25	1	0	7	0.142857	0	1	0.0909091	0.0123318
F2625	5450	1	5	0.2				3	0	5	0.6	0	0	0	0.0110865		0.0082			0.0555556
E
L242.1	4780				1	33	0.030303
S9747	5450				2	11	0.181818
Q
YP754	3610
Y144860	3870							1	0	5	0.2
MF1647	3900							2	1	9	0.222222
Y560	4250							1	3	16	0.0625
F1626	4410	4	74	0.0540541	22	76	0.289474	4	0	34	0.117647		6	0.0810811	0.0125872
R
F1345	3480				1	6	0.166667
F3105	4500	0	12	0	3	17	0.176471	2	2	9	0.222222		0	0	0.00863309
Others
A		0	0		0	0		0	0	0			0
B		0	0		0	0		0	0	0			0
G		0	4	0	0	1	0	0	0	1	0	0	0	0
H		0	1	0	0	0		0	0	0			0	0
I		0	0		0	0		0	0	0			0
J		0	15	0	0	7	0	0	2	8	0	0.25	0	0
L		0	0		0	0		0	0	1	0	0	0
M		0	0		0	0		0	0	0			0
S		0	0		0	0		0	0	0			0
T		0	0		0	1	0	0	0	0			0
T		0	0		0	1	0	0	0	0			0
